# RIF1 integrates DNA repair and transcriptional requirements during the establishment of humoral immune responses

**DOI:** 10.1101/2023.07.18.549543

**Authors:** Ali Rahjouei, Eleni Kabrani, Maria Berruezo-Llacuna, Robert Altwasser, Veronica Delgado-Benito, Rushad Pavri, Michela Di Virgilio

## Abstract

The establishment of protective immune responses relies on the ability of terminally differentiated B cells to secrete a broad variety of antigen-specific antibodies with different effector functions. RIF1 is a multifunctional protein that promotes antibody isotype diversification *via* its DNA end protection activity during class switch recombination (CSR). In this study, we showed that RIF1 ablation resulted in increased plasmablast (PB) formation *ex vivo* and enhanced terminal differentiation into plasma cells (PCs) upon immunization. Mechanistically, this phenotype is independent from RIF1’s role in DNA repair and CSR, and reflects its ability to modulate the transcriptional status of a subset of BLIMP1 target genes. Therefore, in addition to promoting antibody isotype diversification, RIF1 fine-tunes the kinetics of late B cell differentiation, thus providing an additional layer of control in the establishment of humoral immunity.
