## Supplemental Table 2 for "RIF1 integrates DNA repair and transcriptional requirements during the establishment of humoral immune responses"

### Sheet: 48 h
t48_up_ActBcell	t48_up_PB	t48_up_PC	t48_down_ActBcell	t84_down_PB	t48_down_PC
Neto2	Neto2	Bicd1	Nek2	Nek2	Nek2
Ccl22	Tfpi	Atp10a	Cdca2	Cdca2	Cdca3
Bicd1	Ccl22	Asns	Cdca3	Cdca3	Ighm
Tceal8	Bicd1	Nxn	Nedd4	Ighm	Nedd4
Slc25a13	Tceal8	Gpr15	Tmem154	Tmem154	Tmem154
Cntln	Slc25a13	Pogk	Fcgr2b	Fcgr2b	Rapgef2
Atp10a	Atp10a	Cask	Pycard	Knstrn	Pycard
Aicda	Aicda	Rnf125	Knstrn	St6gal1	P2rx4
Asns	Asns	Itpripl2	Cenpe	Cenpe	St6gal1
Gm28187	Nxn	Slc35g1	Cdca8	Cdca8	Gm30211
Lyplal1	Cth	Fam221a	Fam83d	Fam83d	Ighv3-6
Cth	Stk39	Spire1	Rrbp1	Ighv3-6	Fam214a
Stk39	Gpr15	Prkar2a	Prc1	Fam214a	Rrbp1
Gpr15	Atp8b4	Gatm	Zc3h12d	Rrbp1	Prc1
Atp8b4	Pogk	Firre	Plek	Prc1	Zc3h12d
Zik1	Cask	Flt3	Arhgap19	Zbtb38	Zbtb38
Slc35g1	Slc35g1	Pter	Vim	Ighv1-18	Ighv1-18
Ankrd13b	Ankrd13b	Lipo3	Cenpf	Ighv1-39	Kcnq1ot1
Dock7	Dock7	Slc43a1	Prr11	Plek	Ighv1-39
Maoa	Maoa	Ccne2	Cdc20	Arhgap19	Ighv1-9
Nbdy	Fam221a	Poglut2	2610318N02Rik	Ighv1-9	Ighv2-2
Dip2c	Nefh	Ccne1	Rif1	Ighv2-2	Cenpf
Nefh	Spire1	Zfp983	Hmgb3	Cenpf	Wdr13
Spire1	Prkar2a	Slc36a4	Aurka	Igkv6-17	Igkv6-17
Prkar2a	Gatm	Smim13	Sapcd2	Prr11	Prr11
Gatm	Firre	Tyms	Tmem38b	Ighv1-55	4933404O12Rik
Flt3	Flt3	Hdac2	Sfmbt2	Cdc20	Ighv1-55
Pter	Pter	Ccdc117	Ubash3b	2610318N02Rik	Rif1
Zfp991	Lipo3	Fpgt	Ccnb2	Hmgb3	Sapcd2
Eif5a2	Ccne2	Rcbtb1	Bhlhe41	Aurka	Mcoln2
Lipo3	Poglut2	E2f6	Cdkn3	Sapcd2	Igkj5
Tnfrsf26	Ccne1	Hook1	Sv2a	Mcoln2	Gm43388
Dctd	Fam92a	Golim4	Adgre1	Igkj5	Tmem38b
Ccne2	E2f7	Casp3	Bcl2l11	Tmem38b	Iglc2
Poglut2	Slc36a4	Cdc6	Igkv8-21	Sfmbt2	Ccnb2
Ccne1	Smim13	Kif16b	Laptm5	Iglc2	Bhlhe41
Fam92a	Tyms	Smyd2	Psrc1	Ccnb2	Ighv1-69
Apobec1	Rcbtb1	Smim10l1	Pimreg	Bhlhe41	Mxd4
E2f7	Exo1	Focad	Adamts14	Ighv1-69	Ighv1-82
Pip4p2	Hook1	Trim37	Depdc1b	Cdkn3	Neat1
Slc36a4	Prkci	Fads1	Il2rb	Tuba1c	Igkv8-21
Tyms	Golim4	Odc1	Fhad1	Ighv1-82	Ighj4
Dcbld1	Pola1	Atpif1	Pif1	Neat1	Dhrs3
Fpgt	Pcna	Uck2	Cdkn2b	Bcl2l11	Zbtb4
Cdca7l	Casp3	Spg20	Galc	Igkv8-21	Lcp2
Gbp7	Stmn1	Bag1	Vsir	Ighj4	Itih5
Exo1	Cdc6	Isoc1	Lipg	Psrc1	Adgrl2
Prim1	Kif16b	Clip1	Zc3h12c	Pimreg	Rnf122
Golim4	Smyd2	Josd1	Lipc	Adgrl2	Slc41a2
Pola1	Smim10l1	NA	Tox	Ighv2-9-1	Ighv2-9-1
Pcna	Focad		Ube2c	Myof	Adamts14
Casp3	Trim37		Sirpa	Adamts14	Ighv2-9
Stmn1	Fads1		Ighg3	Ighv2-9	Trib1
Cdc6	Odc1			Depdc1b	Il2rb
Smyd2	Atpif1			Trib1	Parm1
Smim10l1	Uck2			Il2rb	Epn2
Focad	Spg20			Mir22hg	Rassf8
Trim37	Clip1			Ccdc85c	Ighv10-3
Fads1	Josd1			Epn2	Cdkn2b
Slc25a15	Shmt1			Rassf8	Ighv1-67
Atpif1	Umps			Pif1	Ighv1-4
Uck2	Tfdp1			Ighv10-3	Ighv10-1
Pphln1	Pole			Cdkn2b	Ighv14-4
Clip1	NA			Ighv1-67	Rnase6
Bri3bp				Ighv1-4	Galc
Utp4				Ighv10-1	Ccdc17
Shmt1				Ighv14-4	Vsir
Tfdp1				Galc	Rgs10
Pole				Ccdc17	Ryr1
NA				Vsir	Igkv12-41
				Rgs10	Pik3cg
				Igkv12-41	Cmah
				Lipg	Setbp1
				Pik3cg	Lipc
				Lipc	Tox
				Egr2	Rnf43
				Ube2c	Ube2c
				Cacna1h	Rab30
				Ighg3	Cacna1h
					Sirpa
					Antxr2
					Ighg3

### Sheet: 72 h
t72_up_ActBcell	t72_up_PB	t72_up_PC	t72_down_ActBcell	t72_down_PB	t72_down_PC
Acoxl	Bglap3	Gm11639	Scd2	Scd2	Scd2
H1f0	Acoxl	H1f0	Top2a	Top2a	Top2a
Morrbid	Mcam	Serpina3f	Tubb5	Scpep1	Eloa
Cpd	H1f0	Morrbid	Scpep1	Lars	Scpep1
Neto2	Serpina3f	Cpd	Lars	Aars	Scamp2
Dennd2c	Morrbid	Hap1	Rif1	Ighm	Lars
Tubb3	Cpd	Itih5	Aars	Mif	Rif1
Plod2	Eda2r	Nid2	Mif	Erg28	Aars
Cntln	Neto2	Thrb	Erg28	Eif4ebp1	Tapbp
Ptgs2	Il5ra	Ly6m	Eif4ebp1	Ergic3	Ighm
Olfml2a	Obscn	Gm19585	Nedd4	Cybb	Eif4ebp1
C130083M11Rik	Nid2	Ptpn3	Cybb	Tbc1d31	Ubc
Hmcn2	Crip2	Plekha7	Tbc1d31	Septin2	Nedd4
Atp8b4	Nebl	Micall2	Tcp1	Espl1	Ergic3
Inka2	F9	Nebl	Septin2	Acsl5	Rad23a
Map1b	Nectin4	Cyp4f16	Espl1	Ndufa9	Cybb
Hic1	Gstp3	Rgs9	Acsl5	Kif22	Tbc1d31
Axl	F11r	F9	Kif22	Srp19	Septin2
Sulf2	Plod2	Igf1r	Melk	Itm2b	Espl1
Tmtc3	Mttp	Nectin4	Nfil3	Melk	Acsl5
Lyplal1	Prrg4	Fnbp1l	Aicda	Nfil3	Ndufa9
Ahnak2	C130083M11Rik	Gstp3	Mthfd2	Aicda	Nfkbia
Neb	Tacc2	F11r	Gcat	Mthfd2	Srp19
Trim66	Il1rn	Arhgap8	Tspan3	Gcat	Gpr108
Pdcd1	Atp8b4	Mttp	Slc25a4	Slc25a4	Rnh1
Gm31718	Inka2	Prrg4	Pim1	Pim1	Itm2b
9230114K14Rik	Smpdl3b	Tacc2	Ssr3	Ssr3	Nfil3
Slfn9	Epcam	Smpdl3b	Vmp1	Vmp1	Itgal
Ak1	Ctif	Gm26885	Tuba1a	Ccnb1	Mthfd2
Hpgds	Gm26812	Bspry	Ccnb1	Parpbp	Gcat
Zfp992	Map1b	Epcam	Parpbp	Pck2	Septin9
Nefh	Fam135a	Thbs1	Mphosph6	Tnfrsf13b	Tspan3
Usp44	Axl	Ctif	Plxnd1	Mphosph6	Pim1
E2f7	Fam174b	Arhgap31	Aspm	Ebi3	Ssr3
Myb	Sulf2	Lrp1	Eci2	Plxnd1	Yipf4
Gh	Tmtc3	Gm26812	Cep55	Aspm	Vmp1
Fndc9	Bmpr1a	Map1b	Cdk5r1	Cep55	Aup1
Gm4707	Ahnak2	Anxa2	Spag5	Spag5	Ly6e
Tiam1	Zfp658	Tbxa2r	Chac1	Chac1	Pck2
Focad	Pdcd1	Abcc10	Lamc1	Lamc1	Tnfrsf13b
Dnase1l3	Ddr1	Synpo2	Plpp1	Plpp1	Mphosph6
Arfgef3	Etl4	Fam135a	Nampt	Nampt	Plxnd1
Gm5547	9230114K14Rik	Axl	Batf	Batf	Aspm
Gm28187	Zfyve9	Rnf180	Thg1l	Stard5	Chac1
Rap2a	Perp	Rai14	Siah2	Selenow	Lamc1
Cep290	Spint1	Fam174b	Selenow	B2m	Plpp1
Uchl1	Nbea	Fam129b	Nsa2	Cdca2	Stard5
Nrp2	Hpgds	Tmtc3	Cdca2	Ghitm	Sik1
Gpr15	P2ry14	Bmpr1a	A530040E14Rik	Ighv1-82	Selenow
Bbs7	Nefh	Cdc42bpg	Ghitm	Npc2	B2m
Slc35g1	Usp44	Yap1	Npc2	Lgmn	Ghitm
Serpine2	Spint2	Zfp658	Lgmn	Cdk1	Ighv1-82
Zfp991	Tnfsf18	Pdcd1	Cdk1	Swi5	Npc2
AI504432	E2f7	Rassf6	Ckap2l	Ckap2l	Cdk1
Cdkn1a	Cep170b	Ly6i	Rtraf	Rtraf	Swi5
Msrb3	Lrrtm2	Ddr1	Traip	Iglc3	Ckap2l
E2f8	Prss16	Dnah1	Rpl7	Traip	Rtraf
Vat1	Ston2	Nav2	Pfdn1	Rpl7	Fbxo6
Tcf19	Pkp2	Etl4	Tpx2	Tmem160	Iglc3
Dcp2	Kank2	Ankmy1	Rpl10a-ps1	Crls1	Snap47
Prkar2a	Fnip2	Tsku	Kpna2	Pfdn1	Mrpl54
Nt5dc2	Myb	Perp	Plk1	Tpx2	Tmem160
Tnfrsf26	Tjp1	Itgb3	Aldh3b1	Rpl10a-ps1	Crls1
Zik1	Gpnmb	Spint1	Rbm3	Kpna2	Tpx2
Zfp65	Fndc9	Col20a1	Ddt	Plk1	Kpna2
Slc36a4	Ttc25	Nbea	Mir155hg	Ddt	Aldh3b1
Mbnl3	Gm4707	P2ry14	Gm8730	Mir155hg	Gm8730
Mybl1	Tiam1	Tbc1d2	Nusap1	Gm8730	Ech1
Arhgef12	Focad	Tmtc1	Eef1b2	Nusap1	Tubb2b
Spc24	Arfgef3	Usp44	Wnt10b	Eef1b2	Sppl2a
Resf1	Gm5547	Slc43a1	Tubb2b	Wnt10b	Ube2c
Brca2	Pogk	Spint2	Rpl3	Tubb2b	Jtb
Map3k20	Cep290	Deptor	Rpl30	Bend4	Inka1
Lmbrd2	Dennd5b	Ehd3	Bend4	Sppl2a	Ext1
Nab1	H1f10	Cep170b	Sppl2a	Osgin2	Cd53
Ncapd3	5830418P13Rik	Prss16	Ube2c	Ube2c	Camk2a
Rrm2	Uchl1	Ston2	Kif23	Adprm	Dbf4
	Nrp2	Pkp2	Rps4x	Kif23	Ndufb9
	Mdm2	Kank2	Aurka	Rps4x	Ccdc107
	Nod2	Fnip2	Ext1	Aurka	Igkv6-15
	Rap1gap	Cpq	Arl6ip1	Ext1	Ndufaf2
	Gpr15	Tjp1	Cd53	Cd53	Rilpl2
	Bbs7	Gpnmb	Camk2a	Camk2a	Hax1
	Mroh2a	Klrb1	Dbf4	Dbf4	Fundc2
	Slc35g1	Pgam2	Ska2	Ccdc107	Ufsp2
	Serpine2	Focad	Ndufaf2	Igkv6-15	Ndufs6
	AW011738	Tbc1d4	Rilpl2	Gm18562	Cdca3
	Tbc1d8	Dnase1l3	Ifit1	Ndufaf2	Cyb5a
	Amotl2	Arfgef3	Fundc2	Rilpl2	Cd81
	Cdkn1a	Crb3	Gypc	Hax1	Rida
	E2f8	Gm5547	Rpl4	Fundc2	Mrpl14
	Mfge8	Antxr1	Cdca3	Ufsp2	Cd99l2
	Zfpm1	Pogk	Pimreg	Cdca3	Iglc1
	Vat1	Shroom3	Iglc1	Cyb5a	Sec61b
	Tcf19	Cep290	Sec61g	Cd81	Ighv10-3
	Gm5152	Rhbdf1	Tmcc3	Pimreg	Sec61g
	9930017N22Rik	Dennd5b	Gm6192	Iglc1	Tmcc3
	Prkar2a	Tmc3	Cdc25c	Sec61b	Fdx1
	Nt5dc2	5830418P13Rik	Pif1	Ighv10-3	Entpd1
	Ptpre	Apol10b	Tmem256	Sec61g	Naxe
	Qpctl	Nrp2	Vldlr	Tmcc3	Sema7a
	Kansl1l	Mdm2	Sema7a	Cdc25c	Trib3
	Cltb	Nod2	Trib3	Pif1	Ndufs5
	Slc36a4	Cmya5	Actr6	Tmem256	Ighv1-54
	Mybl1	Rap1gap	Evi2a	Entpd1	Ighv1-80
	Arhgef12	Tas1r3	Gm18342	Vldlr	Evi2a
	Spc24	Gpr15	Fam49a	Sema7a	Ebpl
	Bach1	Bbs7	Cd86	Trib3	Gm18342
	Fam126b	Slc35g1	Gas5	Ndufs5	Mzb1
	5031425E22Rik	Xrcc3	Arhgap24	Ighv1-54	Ighv1-7
	Brca2	Man2a2	Ndufb1-ps	Ighv1-80	Ppib
	Map3k20	Ryr1	Ms4a6c	Evi2a	Fut8
	Rcbtb1	Ubqln2	Fut8	Gm18342	Ighv1-9
	Lmbrd2	AW011738	Lilr4b	Mzb1	Ppfibp2
	Hook1	Slfn10-ps	Plscr1	Ighv1-7	Ighv6-3
	Nab1	Kat2b-ps	Ppfibp2	Ndufb1-ps	Gpr65
	Ncapd3	Tbc1d8	Gpr65	Ppib	Ighv1-50
	Rrm2	AI504432	Lgals3bp	Fut8	Lgals3bp
		Cdkn1a	Knstrn	Ighv1-9	Rnf43
		E2f8	Myo1f	Plscr1	Ighv1-81
		Mfge8	Depdc1b	Ighv6-3	Gbp8
		Vat1	Rpl14-ps1	Gpr65	Serpini1
		Tcf19	Sp140	Ighv1-50	Hmgn3
		9930017N22Rik	Hmgn3	Lgals3bp	Kdm6a
		Prkar2a	Rrad	Ighv1-81	Serp1
		Nt5dc2	Ccl22	Tuba1c	Ighv1-74
		Ptpre	Gm7059	Serpini1	Aldh1l2
		Qpctl	Serp1	Knstrn	Igkv6-13
		Kcnq1ot1	Gbp2	Depdc1b	Ly6c2
		Kansl1l	Rims3	Hmgn3	A530032D15Rik
		Cltb	Acsbg1	Ccl22	Ighv1-15
		Cyb5r3	Aldh1l2	Gm7059	Rilpl1
		Comt	A530032D15Rik	Serp1	Pycard
		Mxd4	Ifitm2	Ighv1-74	Flt3
		Slc36a4	Cth	Aldh1l2	Gm13226
		Arhgef12	Insyn1	Igkv6-13	Ccnb2
		Spc24	Gm5921	Ly6c2	Ighv10-1
		Zbtb20	Rilpl1	A530032D15Rik	Ephb2
		Resf1	Gm2000	Cth	Ighv13-2
		Fam126b	Ccl5	Ighv1-15	mt-Tc
		Map3k20	Pycard	Insyn1	Fxyd5
		St14	Flt3	Rilpl1	Ighv1-58
		Rcbtb1	Gm13226	Gm2000	Cebpb
		Lmbrd2	Sh2d6	Ccl5	Il10
		Hook1	Lhfpl2	Flt3	Il2rb
		Ncapd3	Gm8451	Gm13226	Gm5525
		Galk2	Cfp	Lhfpl2	Lcn2
		Rrm2	Ccnb2	Ccnb2	Lrrn3
			Gm7926	Ighv10-1	Gm6136
			Gm5619	Gm7926	mt-Nd6
			Rpsa-ps12	Ephb2	Gm13341
			Ephb2	Ighv13-2	Ighg1
			mt-Tc	mt-Tc	Gm28661
			Fcrl5	Zbtb32	Cox6a2
			Zbtb32	Vash1	Ly6a
			Vash1	AA467197	Nes
			AA467197	Ighv1-58	Iglv2
			Gm13092	Cdkn3	Iglc2
			Cdkn3	Il10	Gm10288
			Ostn	Il2rb	Gm10925
			Il10	Gm5525	Dapk2
			Il2rb	Gm12286	Ighv11-2
			Gm5525	Lcn2	Gm42047
			Gm12286	Lrrn3	Fgl2
			Marchf3	Gm6136	Ighg2b
			Lcn2	mt-Nd6	Cfl2
			Gm6136	Gm13341	Gm13340
			mt-Nd6	Ighg1	Gm29216
			Gm13341	Gm28661	Igkv12-89
			Ighg1	Gm6170	Ighg2c
			Gm28661	Cox6a2	Gm28437
			Gm6170	Gm11249	Ighg3
			Cox6a2	Ly6a
			Gm11249	Nes
			Il1r2	Iglv2
			Ly6a	Gm8225
			Rpsa-ps9	Iglc2
			Gm8225	Gm10288
			Gm10288	Gm10925
			Gm10925	Ighv11-2
			Dapk2	Gm42047
			Gm45855	Il6
			Gm42047	Fgl2
			Gm12366	Gm5879
			Il6	Ighg2b
			Fgl2	Gm13340
			Gm5879	Gm29216
			Ighg2b	Igkv12-89
			Gm13340	Acod1
			Gm29216	Ighg2c
			Acod1	Gm28437
			Gm6311	Ighg3
			Ighg2c
			Gm28437
			Rpl3-ps2
			Ighg3

### Sheet: 96 h
t96_up_ActBcell	t96_up_PB	t96_up_PC	t96_down_ActBcell	t96_down_PB	t96_down_PC
Acoxl	Prrg4	Gm11639	Tubb5	Insig1	Cnot10
Ahnak2	Acoxl	Prrg4	Ndufa10	Tnfrsf13b	Insig1
Morrbid	Il5ra	Plekha7	Insig1	Ezh2	Tnfrsf13b
Sulf2	Ahnak2	Morrbid	Slc25a5	Slc25a4	Scd2
Hpgds	Morrbid	Nebl	Ezh2	Scd2	Gdi2
C130083M11Rik	Sulf2	Rasgef1a	Slc25a4	Eif4a1	Psma7
Dennd2c	Hpgds	Cadm1	Pabpc1	Lgmn	Septin9
Neto2	Crip2	Tbc1d4	Scd2	Farsb	Plxnd1
Cacna1b	C130083M11Rik	Arhgap8	Eif4a1	Sqle	Tmem176a
Hmcn2	Nebl	Fam174b	1110038B12Rik	Plxnd1	Rilpl2
Ak1	Neto2	Ptpn3	Tcp1	Tmem176a	Slc25a12
Cpox	Eda2r	Thbs1	Lgmn	Rilpl2	Selenok
Gm11960	Fam174b	Cpox	Gdi2	Msmo1	Ndufa4
Plod2	Mcam	Sytl1	Gbp3	Selenok	Ndufc2
Cntln	Cpox	Itgb3	Pdha1	Ndufa4	Mdh1
Serpine2	Sytl1	Perp	Farsb	Akr1a1	Slc25a39
Rasgrf1	Perp	Rassf6	Sqle	Slc25a19	Elob
Inka2	Plod2	Micall2	Traf1	Mdh1	Ube2b
9230114K14Rik	Zfp658	Zfp658	Plxnd1	Slc25a39	Aspm
Atg9b	Serpine2	Tacc2	Tmem176a	Ube2b	Ndufb11
Fndc9	Tacc2	5830418P13Rik	Rilpl2	Aspm	Aars
Lyplal1	5830418P13Rik	Nid2	Msmo1	Aars	Psma1
Tnfsf4	Nid2	Lrp1	Akr1a1	Psma1	Grina
Tubb6	Inka2	Basp1	Slc25a19	Cdca8	Eif2a
Ogdhl	9230114K14Rik	Grhl3	Ndufc2	Grina	Cks1b
Axl	Basp1	Pogk	Mdh1	Eif2a	Ift46
Pde7b	Pogk	Tbc1d2	Tgs1	Cks1b	Copz1
Rap2a	Actn1	Actn1	Slc25a39	Copz1	Nxpe3
Prdm1	Fndc9	Axl	Aspm	Cenpf	Cenpf
Bmp1	Tubb6	Cep170b	Aars	Psmd8	Slc38a2
Tmtc3	Axl	Eaf2	Psma1	Ankrd28	Arhgap15
Ccdc170	Cep170b	Prdm1	Cdca8	Slc25a1	Psmd8
Olfml2a	Eaf2	Bmp1	E2f2	Mvd	Ankrd28
Cd28	Prdm1	Igkv8-34	Idh3a	Dst	Slc25a1
Lilr4b	Bmp1	Slfn10-ps	Eif2a	Zfand6	Dst
Gnaz	Igkv8-34	Akap6	Cks1b	Ndufa2	Atp5j2
Bcl2l11	Akap6	Zfp983	Rbm3	Pcgf5	Zfand6
Gm28187	Tmtc3	Ggt7	Cenpf	Kif22	Rif1
Fosl2	Phldb1	Tsku	Arhgap15	Snx5	Rac1
Grb10	Fam135a	Tmtc3	Psmd8	Hipk3	Rnh1
Usp44	Cd28	Phldb1	Slc25a1	Plxnb2	Ndufs6
Hic1	Gnaz	Fam135a	Mvd	Fundc1	Ndufa2
Dnm3	Bcl2l11	Cd28	Dst	Phf6	Inka1
Mybl1	Fosl2	Gnaz	Zfand6	Ticam1	Hipk3
Tbc1d30	Grb10	Igf1r	Rif1	Erp29	Plxnb2
Gpr15	Usp44	Epb41l3	Pcgf5	Nucb2	Fundc1
Tnfrsf26	Obscn	Usp44	Kif22	Ubl5	Ticam1
Nt5dc2	Adamtsl4	Adamtsl4	Cdk5r1	Ndc80	Birc2
Rap1gap2	Dnm3	Dnm3	Rpe	Cdk1	Nucb2
Dact3	Socs2	Socs2	Snx5	Prdx3	Cd164
Dnase1l3	Ddr1	Dixdc1	Hipk3	Ckap2l	Ddx3x
Ric3	Gm47994	Ddr1	Plxnb2	Tuba1c	Tmem106b
Slc19a2	Zfyve9	Gm47994	Fundc1	Rab9	Cdk1
Tiam1	Mybl1	Carhsp1	Phf6	Ndufb5	Surf1
Myb	Carhsp1	Gpr15	Birc2	Atraid	Ppfibp2
Ly96	Gpr15	Dennd5b	Ndc80	Bcap29	Prdx3
Plxna1	Dennd5b	Cdc42bpg	Tmem106b	Rtraf	Ckap2l
Msrb3	9930017N22Rik	9930017N22Rik	Cdk1	Zbp1	Mrps21
E2f7	Nt5dc2	Nt5dc2	Ppfibp2	Uba3	Uqcc2
Afdn	Rap1gap2	Rap1gap2	Prdx3	Ssr4	Eef2k
Ly75	Matn2	Matn2	Ckap2l	Knstrn	Fbxo6
Marchf8	Dact3	Dnase1l3	Eef2k	Npc2	Sptssa
Kif7	Sh3bgrl2	Sh3bgrl2	Cdc42	Pif1	Ndufs8
Tent5c	Ric3	Ppm1h	Rassf4	Ube2g1	Rassf4
Lilrb4a	Ppm1h	Prlr	Trim30d	Dbi	Ctss
Zdhhc2	Slc19a2	Rragd	Ndufb5	Kif18a	Ndufb5
Tex15	Tiam1	Adgrl2	Gpr174	Lgals3bp	Atraid
Mgmt	Prlr	Qpctl	Cetn2	Eif2s2	Plp2
Dmxl2	Rragd	Trib1	Gm6563	Pck2	Vapa
Cdkn1a	Ackr4	Comt	Bcap29	Isg20	Rtraf
P2rx3	Cfap74	Rgs12	Rtraf	Mthfd2	Zbp1
Csf1	Adgrl2	Rapgef3	Cd86	Rwdd1	Uba3
Ass1	Qpctl	Ly96	Uba3	Gm7658	Ssr4
Cdc42bpa	Trib1	Plxna1	Arl6ip1	St8sia6	Ints6l
Cldnd1	Rapgef3	Ston2	Nt5c3	Ier3ip1	Npc2
H1f0	Dgkh	Il13ra1	Cox7b	Bst2	BC031181
Txlnb	Myb	Afdn	Knstrn	Gas7	Ube2g1
Hnrnpll	Ly96	Wipi1	Npc2	Atp5pb	Akirin1
Tnfrsf10b	Plxna1	Ly75	Eef1akmt1	Pimreg	Lgals3bp
Cpped1	E2f7	Ighv1-11	Gypc	Cept1	Eif2s2
Gtf2ird1	Ston2	Slc17a5	Pif1	Flt3	Pck2
Tyro3	Ttc25	Marchf8	Ube2g1	A530032D15Rik	Zbtb4
Map3k20	Afdn	Wdfy3	Dbi	B2m	Isg20
Tnfrsf8	Wipi1	Kif7	Kif18a	Nsdhl	Mthfd2
Zik1	Ly75	Tent5c	Lgals3bp	Lgals1	Rwdd1
Bcl2l1	Ighv1-11	Rap1gap	Eif2s2	Eif3e	St8sia6
Magt1	Slc17a5	Bhlha15	Bcl2a1d	Sec61g	Ndufb4
Zfp385a	Marchf8	Gm12503	Mthfd2	Serp1	Ier3ip1
Dcbld2	Kif7	Zdhhc2	Rwdd1	Cacna1e	Lrrc41
Gng12	Tent5c	Myzap	Gm7658	Sec61b	Bst2
Frrs1	Rap1gap	Lax1	St8sia6	Gpr65	Gas7
Snhg15	Bhlha15	Dmxl2	Ier3ip1	Rbis	Atp5pb
Phlda3	Zdhhc2	Cdkn1a	Gas7	Evi2a	Cuta
Ddias	Tex15	Cyb5r3	Atp5pb	Gm8730	Flt3
Slfn9	Lax1	Rnf180	Pimreg	App	Snap47
Manea	Mgmt	Yes1	Nostrin	Eif3m	A530032D15Rik
Timd2	Dmxl2	B230354K17Rik	Snhg6	Fut8	Pikfyve
Slc35g1	Cdkn1a	F9	Eng	Vash1	B2m
Atp11a	P2rx3	Coprs	Cept1	Rps4x	Nsdhl
Flvcr1	Yes1	Cpeb3	Pfdn4	Batf	Lgals1
Spc24	F9	Ass1	Flt3	Cdkn3	Rab30
Edem1	Coprs	Myo1h	A530032D15Rik	Ccnb2	Eif3e
Dglucy	Cpeb3	Tbxa2r	1110032F04Rik	Eef1b2	Tspo
Pim2	Madcam1	Smox	Nsdhl	Idh1	Sik1
AI504432	Myo1h	Cacna1h	Lgals1	Iglc3	Sec61g
Slc25a24	Smox	Mfge8	Eif3e	Hmgn5	Ech1
Abhd4	Zfpm1	Cldnd1	Hscb	Depdc1b	Aldh3b1
Tbc1d24	Cacna1h	Mdm2	Sec61g	Insl6	Serp1
Gm44667	Cdc42bpa	H1f0	Rps11-ps1	Ighj4	Cacna1e
Mrpl27	Mfge8	Txlnb	Dpysl2	Rpl7	Sec61b
Zmat3	Cldnd1	Hnrnpll	Aldh3b1	Serpini1	Gpr65
Gm43328	Mdm2	Cpped1	Serp1	M1ap	Tle5
Arhgef12	H1f0	Gtf2ird1	Cryz	Fah	Gpx4
Idi1	Txlnb	Tyro3	Vim	Ext1	Rbis
Prkca	Hnrnpll	Map3k20	Gpr65	Pik3r6	Evi2a
Lactb2	Tnfrsf10b	Dhrs3	Higd1a	Atp5pb-ps	St6galnac6
Dcxr	Cpped1	Bcl2l1	Myo1f	Iglc1	Gm14325
Tmbim1	Gtf2ird1	Magt1	Rbis	Hmgn3	AW112010
Serinc5	Tyro3	Rhobtb1	Evi2a	Gm6023	Gm8730
Gpcpd1	Map3k20	Slamf7	Ms4a1	Zfp984	App
Ccne2	Tnfrsf8	Rint1	Btf3	Rpsa-ps10	Fut8
Mcm6	Bcl2l1	Ighv5-9	Gm14325	Gm13436	Itgal
Pim1	Magt1	Lurap1	Ms4a6c	Itgb1	Jtb
Auh	Rhobtb1	Odc1	AW112010	Rab13	Ccnb2
Trp53inp1	Slamf7	Ptpre	Dennd4a	Tmem154	Adora2a
Abcb1b	Rint1	Cdc14b	Gm8730	Itm2a	Idh1
Flnb	Ighv5-9	Rcbtb1	App	Zbtb32	Nedd4
Fanci	Odc1	Tert	Rpl3	Igkv6-14	Iglc3
Taf1d	Ptpre	Ehd3	Nsa2	mt-Tc	Hmgn5
Clspn	Rcbtb1	Dcbld2	Gm6545	Tmtc2	Insl6
Gtse1	Gm10552	Gng12	Fut8	Fcgr2b	Mrpl14
Arid3a	Dcbld2	Klhdc2	Vash1	Gm9625	Ighj4
Ppfibp1	Gng12	Jade1	Rps4x	Serpinf1	Ly6e
Cd44	Klhdc2	Phlda3	Tctex1d2	Rpl36a-ps2	Dapk2
Mcph1	Phlda3	Cyp4f16	Psma6	Slit3	Serpini1
AU020206	Dusp4	Rpgrip1	Rpl4	Eif2s3x	Fah
Cd80	Cdk6	Manea	Batf	Gm7059	Ext1
Polq	Ddias	Timd2	Cdkn3	Ccl5	Pik3r6
B4galt1	Rpgrip1	Slc35g1	Rps6-ps4	Ighv11-2	Iglc1
Exoc4	Manea	Igkv6-25	Marchf3	Hepacam2	Hmgn3
Ccng1	Timd2	Tbc1d8	Gm32312	Cd53	Zfp984
Pclaf	Slc35g1	Neil1	Ccnb2	Sema7a	Rpsa-ps10
Crybg3	Slco4a1	Dock6	Tuba1a	Rpl10a-ps1	Gm13436
Mib1	Igkv6-25	Igkv16-104	Eef1b2	Tbc1d9	Tm2d3
Mreg	Tbc1d8	Atp11a	Idh1	Plscr1	Itgb1
	Igkv16-104	Flvcr1	Nedd4	Emb	Tmem154
	Flvcr1	Txndc5	1700048O20Rik	Tmcc3	Itm2a
	Txndc5	Inppl1	A530040E14Rik	Rpl31-ps8	Igkv6-14
	Spc24	Spc24	Hmgn5	Fcgr4	mt-Tc
	Larp1b	Irs2	Depdc1b	Iglc2	2510009E07Rik
	Edem1	Larp1b	Socs3	Fgl2	Tmtc2
	Myof	Edem1	Gm3531	Ly6a	Nfkbia
	Pon2	Qsox1	Gm12606	Ckb	Fxyd5
	Pim2	Pon2	Rpl7	Ifi27l2a	Eif2s3x
	Tirap	Pim2	Dapk2	Cox6a2	Rpl41
	Tbc1d24	AI504432	M1ap	Dkk3	Ighv11-2
	Gm44667	Tirap	Fah	Il6	Hepacam2
	Igkv12-46	Rapgef1	Ext1	Ighg1	Cd53
	Mrpl27	Abhd4	Pik3r6	Ighg2b	Cebpb
	Zmat3	Tbc1d24	Rplp1	Lipc	Sema7a
	Gm43328	Rab23	Aldoc	Ighg2c	Tbc1d9
	Arhgef12	Mettl1	Atp5pb-ps	Ighg3	Rnf43
	Mdm4	Gpatch2	Iglc1	Igkv12-89	Emb
	Idi1	Igkv12-46	Hmgn3		Tmcc3
	Prkca	Mrpl27	Gm6023		Iglc2
	Lrrc8d	Zmat3	Ifitm2		Adap1
	Lactb2	Gm43328	Zfp984		Pycard
	Dcxr	Ccdc88b	Rpsa-ps10		Fgl2
	Ckap4	Arhgef12	Zdhhc13		Ly6a
	Igkv8-27	Prkca	Gm13436		Ckb
	Tmbim1	Lrrc8d	Phf11b		Gm5805
	Serinc5	Dcxr	Tmem131		Serpina3g
	Ccne2	Ckap4	Itgb1		Iglc4
	Cog7	Igkv8-27	Rn7sk		Cox6a2
	Mcm6	Tmbim1	Gm6192		Cfl2
	Pim1	Serinc5	Rpl30		Ighg1
	Auh	Gpcpd1	Tmem154		Ighg2b
	Tapbpl	Ccne2	Itm2a		Lipc
	Trp53inp1	Cog7	Gm7027		Ighg2c
	Abcb1b	Mcm6	Zbtb32		Ighg3
	Igkv10-96	Pim1	mt-Tc		Igkv12-89
	Gm11427	Auh	Tmtc2
	5031425E22Rik	Kif13b	Gas5
	Cul7	Tapbpl	Fcgr2b
	Fanci	Trp53inp1	Gm9625
	Cad	Parm1	Anpep
	Taf1d	Abcb1b	Serpinf1
	Nxn	Man2a2	Rpl36a-ps2
	Clspn	Piezo1	Gm5786
	Gtse1	Igkv10-96	Slit3
	Arid3a	Gm11427	Gm7600
	Ppfibp1	Lpin1	Eif2s3x
	Ctsd	Flnb	Ubash3b
	Cd44	Cad	Gm7059
	Mcph1	Nxn	Rrad
	Mfsd4a	Clspn	Ccl5
	AU020206	Arid3a	Batf3
	Cd80	Ppfibp1	Gbp2
	Prps2	Zscan29	Cd53
	Polq	Ctsd	Sema7a
	B4galt1	Cd44	Rpl10a-ps1
	Exoc4	Trak2	Tbc1d9
	Ccng1	Mcph1	Plscr1
	Pclaf	Mfsd4a	Gm10275
	Fbxw7	AU020206	Emb
	Mib1	Cd80	Tmcc3
	Nbas	Exoc4	Rpl31-ps8
	Mreg	Ccng1	Zfas1
		Pclaf	Fcgr4
		Fbxw7	Adap1
		Crybg3	Pycard
		Mib1	Fgl2
		Nbas	Ly6a
			Ckb
			Phf11a
			Gm7582
			Cfp
			Cox6a2
			Dkk3
			Ackr2
			Fcrl5
			Cdh17
			Il6
			Lrrc25
			Ighg1
			Ighg2b
			Lipc
			Ighg2c
			Ighg3
