## Supplemental Table 3 for "RIF1 integrates DNA repair and transcriptional requirements during the establishment of humoral immune responses"

### Sheet: RIF1-occupied
# GREAT version 4.0.4	Species assembly: mm10	Association rule: Basal+extension: 2000 bp upstream, 1000 bp downstream, 1000000 bp max extension, curated regulatory domains included
# Ontology	ID	Desc	BinomRank	BinomP	BinomBonfP	BinomFdrQ	RegionFoldEnrich	ExpRegions	ObsRegions	GenomeFrac	SetCov	HyperRank	HyperP	HyperBonfP	HyperFdrQ	GeneFoldEnrich	ExpGenes	ObsGenes	TotalGenes	GeneSetCov	TermCov	Regions	Genes
GO Biological Process	GO:0002819	regulation of adaptive immune response	11	1.13556e-51	1.46011e-47	1.32737e-48	2.13518	231.831	495	0.0105512	0.0225287	606	5.57178e-05	0.71642	0.00118221	1.26865	85.1297	108	146	0.00865732	0.739726	IgG1_peaks_peak_10748,IgG1_peaks_peak_10750,IgG1_peaks_peak_10751,IgG1_peaks_peak_10752,IgG1_peaks_peak_10753,IgG1_peaks_peak_10754,IgG1_peaks_peak_10756,IgG1_peaks_peak_10757,IgG1_peaks_peak_10759,IgG1_peaks_peak_1076,IgG1_peaks_peak_1078,IgG1_peaks_peak_1079,IgG1_peaks_peak_1080,IgG1_peaks_peak_1081,IgG1_peaks_peak_1082,IgG1_peaks_peak_1083,IgG1_peaks_peak_10884,IgG1_peaks_peak_10885,IgG1_peaks…	Ada,Anxa1,Arg1,Arid5a,Bcl6,C4bp,Ccl19,Ccr2,Ccr7,Cd1d1,Cd24a,Cd28,Cd4,Cd44,Cd48,Cd55,Ceacam1,Clec4g,Dusp10,Dusp22,Eif2ak4,Exosc3,Fadd,Fam49b,Fcer2a,Fcgr1,Fcgr2b,Fcgr3,Foxj1,Fzd5,Gata3,H2-D1,H2-K1,H2-M3,H2-T23,Hfe,Hlx,Hmgb1,Ifnb1,Ifng,Il12a,Il12b,Il12rb1,Il20rb,Il23r,Il27,Il27ra,Il33,Il4,Il4ra,Il6,Il7r,Irf1,Loxl3,Lta,Malt1,Mef2c,Mif,Mlh1,Msh2,Msh6,Ndfip1,Nectin2,Nlrp10,Nlrp3,Nod2,Nsd2,P2rx7,Paxip1,…
GO Biological Process	GO:0006335	DNA replication-dependent nucleosome assembly	19	1.59916e-44	2.05619e-40	1.08221e-41	9.13383	8.10175	74	0.000368731	0.00336792	760	0.00023911	1	0.00404537	1.50715	19.2416	29	33	0.00232465	0.878788	IgG1_peaks_peak_11381,IgG1_peaks_peak_11382,IgG1_peaks_peak_11383,IgG1_peaks_peak_11384,IgG1_peaks_peak_11385,IgG1_peaks_peak_11387,IgG1_peaks_peak_12314,IgG1_peaks_peak_15319,IgG1_peaks_peak_15320,IgG1_peaks_peak_17581,IgG1_peaks_peak_17582,IgG1_peaks_peak_17584,IgG1_peaks_peak_17586,IgG1_peaks_peak_17587,IgG1_peaks_peak_17589,IgG1_peaks_peak_17590,IgG1_peaks_peak_17592,IgG1_peaks_peak_17593,IgG…	Asf1a,Asf1b,Chaf1a,Chaf1b,Hat1,Hist1h3b,Hist1h3c,Hist1h3e,Hist1h3f,Hist1h3g,Hist1h3h,Hist1h4a,Hist1h4b,Hist1h4c,Hist1h4d,Hist1h4f,Hist1h4h,Hist1h4i,Hist1h4j,Hist1h4k,Hist1h4m,Hist1h4n,Hist2h3b,Hist2h3c1,Hist2h3c2,Hist2h4,Hist4h4,Ipo4,Rbbp4
GO Biological Process	GO:0046634	regulation of alpha-beta T cell activation	25	9.14744e-42	1.17618e-37	4.70471e-39	2.03103	220.578	448	0.0100391	0.0203896	351	9.47709e-07	0.0121856	3.47169e-05	1.41934	50.728	72	87	0.00577154	0.827586	IgG1_peaks_peak_10506,IgG1_peaks_peak_10748,IgG1_peaks_peak_10750,IgG1_peaks_peak_10751,IgG1_peaks_peak_10752,IgG1_peaks_peak_10753,IgG1_peaks_peak_10754,IgG1_peaks_peak_10756,IgG1_peaks_peak_10757,IgG1_peaks_peak_10759,IgG1_peaks_peak_1076,IgG1_peaks_peak_1078,IgG1_peaks_peak_1079,IgG1_peaks_peak_1080,IgG1_peaks_peak_1081,IgG1_peaks_peak_1082,IgG1_peaks_peak_1083,IgG1_peaks_peak_10972,IgG1_peaks…	Ada,Adora2a,Anxa1,Ap3b1,Arg2,Bcl6,Blm,Btla,Cblb,Ccl19,Ccr2,Ccr7,Cd1d1,Cd244,Cd24a,Cd28,Cd300a,Cd3e,Cd44,Cd80,Cd83,Ceacam1,Gata3,Gli3,H2-T23,Hfe,Hlx,Hmgb1,Hsph1,Ifng,Ihh,Ikzf1,Il12a,Il12b,Il27,Il4,Il4ra,Il6,Irf1,Itch,Itpkb,Lgals9,Loxl3,Myb,Nckap1l,Nlrp3,Pnp,Prdm1,Prkcq,Prkcz,Ptpn22,Ptprc,Rara,Ripk2,Sash3,Shb,Shh,Smad7,Socs5,Syk,Tarm1,Tbx21,Tgfb1,Tgfbr2,Tnfrsf14,Tnfsf18,Tnfsf4,Twsg1,Vsir,Xcl1,Zap70…
GO Biological Process	GO:0002822	regulation of adaptive immune response based on somatic recombination of immune receptors built from immunoglobulin superfamily domains	28	2.88621e-41	3.7111e-37	1.32539e-38	2.03187	217.533	442	0.00990047	0.0201165	614	5.73107e-05	0.736901	0.00120016	1.27987	78.1327	100	134	0.00801603	0.746269	IgG1_peaks_peak_10748,IgG1_peaks_peak_10750,IgG1_peaks_peak_10751,IgG1_peaks_peak_10752,IgG1_peaks_peak_10753,IgG1_peaks_peak_10754,IgG1_peaks_peak_10756,IgG1_peaks_peak_10757,IgG1_peaks_peak_10759,IgG1_peaks_peak_1076,IgG1_peaks_peak_1078,IgG1_peaks_peak_1079,IgG1_peaks_peak_1080,IgG1_peaks_peak_1081,IgG1_peaks_peak_1082,IgG1_peaks_peak_1083,IgG1_peaks_peak_10884,IgG1_peaks_peak_10885,IgG1_peaks…	Ada,Anxa1,Arg1,Arid5a,Bcl6,C4bp,Ccl19,Ccr2,Ccr7,Cd1d1,Cd24a,Cd28,Cd4,Cd55,Ceacam1,Clec4g,Dusp22,Exosc3,Fadd,Fam49b,Fcer2a,Fcgr1,Fcgr2b,Fcgr3,Foxj1,Fzd5,Gata3,H2-D1,H2-K1,H2-M3,H2-T23,Hfe,Hlx,Hmgb1,Ifnb1,Ifng,Il12a,Il12b,Il12rb1,Il20rb,Il23r,Il27,Il27ra,Il33,Il4,Il4ra,Il6,Il7r,Irf1,Loxl3,Lta,Malt1,Mef2c,Mlh1,Msh2,Msh6,Ndfip1,Nectin2,Nlrp10,Nlrp3,Nod2,Nsd2,P2rx7,Paxip1,Pkn1,Pms2,Pnp,Ppp3cb,Prkcq,Pr…
GO Biological Process	GO:0050868	negative regulation of T cell activation	31	1.76038e-40	2.2635e-36	7.30161e-38	2.005	223.442	448	0.0101694	0.0203896	222	2.51798e-08	0.000323762	1.45839e-06	1.43469	60.6403	87	104	0.00697395	0.836538	IgG1_peaks_peak_1003,IgG1_peaks_peak_1004,IgG1_peaks_peak_1005,IgG1_peaks_peak_1007,IgG1_peaks_peak_10748,IgG1_peaks_peak_10750,IgG1_peaks_peak_10751,IgG1_peaks_peak_10752,IgG1_peaks_peak_10753,IgG1_peaks_peak_10754,IgG1_peaks_peak_10756,IgG1_peaks_peak_10757,IgG1_peaks_peak_10759,IgG1_peaks_peak_10855,IgG1_peaks_peak_10856,IgG1_peaks_peak_10857,IgG1_peaks_peak_10858,IgG1_peaks_peak_10993,IgG1_pe…	Adora2a,Anxa1,Arg1,Arg2,Bcl6,Bmp4,Btla,Btn2a2,Casp3,Cblb,Cd24a,Cd274,Cd276,Cd300a,Cd44,Cdkn2a,Ceacam1,Cebpb,Clec4g,Ctla4,Cyld,Dlg1,Dtx1,Dusp22,Dusp3,Foxj1,Gli3,Glmn,Gpnmb,H2-M3,Hfe,Hlx,Hmgb1,Ido1,Ifnb1,Ihh,Il20rb,Il2ra,Il4,Il4ra,Irf1,Itch,Lag3,Lax1,Lgals3,Lgals9,Loxl3,Lrrc32,Mad1l1,Ndfip1,Nfkbid,Nrarp,Pag1,Pawr,Pdcd1lg2,Pde5a,Peli1,Prdx2,Prkar1a,Prnp,Ptpn2,Ptpn22,Ripor2,Scgb1a1,Sdc4,Shh,Slfn1,Sma…
GO Biological Process	GO:0034121	regulation of toll-like receptor signaling pathway	36	1.55888e-39	2.00441e-35	5.5678e-37	3.08962	61.4962	190	0.00279885	0.00864737	726	0.000184641	1	0.00327012	1.40321	32.0694	45	55	0.00360721	0.818182	IgG1_peaks_peak_10055,IgG1_peaks_peak_10056,IgG1_peaks_peak_12062,IgG1_peaks_peak_12096,IgG1_peaks_peak_12326,IgG1_peaks_peak_12327,IgG1_peaks_peak_12328,IgG1_peaks_peak_12329,IgG1_peaks_peak_12330,IgG1_peaks_peak_12331,IgG1_peaks_peak_12332,IgG1_peaks_peak_12333,IgG1_peaks_peak_12334,IgG1_peaks_peak_13176,IgG1_peaks_peak_13177,IgG1_peaks_peak_14988,IgG1_peaks_peak_14989,IgG1_peaks_peak_14990,IgG…	Acod1,Arf6,Birc2,Birc3,Cd300a,Cd300lf,Cd36,Cyba,Dab2ip,Esr1,F2rl1,Flot1,Gfi1,Hmgb1,Irak3,Irf1,Irf4,Lbp,Lgr4,Lrrc14,Ltf,Lyn,Mal,Nfkbil1,Nlrp6,Nod2,Nr1d1,Peli1,Ptpn22,Ptprs,Rab7b,Rsad2,Smpdl3b,Ticam2,Tlr1,Tlr2,Tlr3,Tlr5,Tlr6,Tlr9,Tnfaip3,Trim30a,Tyro3,Ubqln1,Wdfy1
GO Biological Process	GO:2000514	regulation of CD4-positive, alpha-beta T cell activation	44	1.4973e-36	1.92523e-32	4.37552e-34	2.33032	122.73	286	0.00558574	0.0130166	803	0.000326684	1	0.00523102	1.40633	29.154	41	50	0.00328657	0.82	IgG1_peaks_peak_10506,IgG1_peaks_peak_10748,IgG1_peaks_peak_10750,IgG1_peaks_peak_10751,IgG1_peaks_peak_10752,IgG1_peaks_peak_10753,IgG1_peaks_peak_10754,IgG1_peaks_peak_10756,IgG1_peaks_peak_10757,IgG1_peaks_peak_10759,IgG1_peaks_peak_12410,IgG1_peaks_peak_12411,IgG1_peaks_peak_12699,IgG1_peaks_peak_12700,IgG1_peaks_peak_12933,IgG1_peaks_peak_12934,IgG1_peaks_peak_12935,IgG1_peaks_peak_12936,IgG…	Anxa1,Arg2,Bcl6,Ccl19,Ccr2,Ccr7,Cd44,Cd83,Ceacam1,Gata3,Hlx,Hmgb1,Ifng,Il27,Il4,Il4ra,Il6,Irf1,Lgals9,Loxl3,Myb,Nckap1l,Nlrp3,Prkcq,Prkcz,Rara,Ripk2,Sash3,Shb,Smad7,Socs5,Tarm1,Tbx21,Tgfb1,Tgfbr2,Tnfsf18,Tnfsf4,Twsg1,Vsir,Xcl1,Zfp35
GO Biological Process	GO:0002706	regulation of lymphocyte mediated immunity	47	7.50923e-36	9.65537e-32	2.05434e-33	2.01682	192.877	389	0.00877833	0.0177044	764	0.00024807	1	0.00417497	1.25428	78.1327	98	134	0.00785571	0.731343	IgG1_peaks_peak_10748,IgG1_peaks_peak_10750,IgG1_peaks_peak_10751,IgG1_peaks_peak_10752,IgG1_peaks_peak_10753,IgG1_peaks_peak_10754,IgG1_peaks_peak_10756,IgG1_peaks_peak_10757,IgG1_peaks_peak_10759,IgG1_peaks_peak_1076,IgG1_peaks_peak_1078,IgG1_peaks_peak_1079,IgG1_peaks_peak_1080,IgG1_peaks_peak_1081,IgG1_peaks_peak_1082,IgG1_peaks_peak_1083,IgG1_peaks_peak_10884,IgG1_peaks_peak_10885,IgG1_peaks…	Arg1,Arid5a,Bcl6,C4bp,Cadm1,Cd1d1,Cd24a,Cd28,Cd55,Cd96,Ceacam1,Clec12b,Clec4g,Crtam,Dusp22,Exosc3,Fadd,Fam49b,Fcer2a,Fcgr1,Fcgr2b,Fcgr3,Foxj1,Fzd5,Gata3,H2-D1,H2-K1,H2-M3,H2-T23,Hfe,Hmgb1,Ifnb1,Ifng,Il12a,Il12b,Il20rb,Il21,Il27ra,Il4,Il6,Il7r,Klrb1b,Klrb1c,Lag3,Lamp1,Lgals9,Lta,Malt1,Mlh1,Msh2,Msh6,Ndfip1,Nectin2,Nlrp3,Nod2,Nsd2,P2rx7,Paxip1,Pik3r6,Pms2,Pnp,Ppp3cb,Prkcz,Ptprc,Pvr,Rasgrp1,Rif1,Rip…
GO Biological Process	GO:0045653	negative regulation of megakaryocyte differentiation	49	2.31673e-35	2.97885e-31	6.07929e-33	14.5967	3.01439	44	0.000137192	0.00200255	1033	0.00136467	1	0.0169864	1.61415	9.91236	16	17	0.00128257	0.941176	IgG1_peaks_peak_11270,IgG1_peaks_peak_17586,IgG1_peaks_peak_17587,IgG1_peaks_peak_17589,IgG1_peaks_peak_17590,IgG1_peaks_peak_17592,IgG1_peaks_peak_17593,IgG1_peaks_peak_23294,IgG1_peaks_peak_23295,IgG1_peaks_peak_23296,IgG1_peaks_peak_23297,IgG1_peaks_peak_24059,IgG1_peaks_peak_24362,IgG1_peaks_peak_24364,IgG1_peaks_peak_24366,IgG1_peaks_peak_6843,IgG1_peaks_peak_6846,IgG1_peaks_peak_6847,IgG1_p…	Cib1,Gabpa,Hist1h4a,Hist1h4b,Hist1h4c,Hist1h4d,Hist1h4f,Hist1h4h,Hist1h4i,Hist1h4j,Hist1h4k,Hist1h4m,Hist1h4n,Hist2h4,Hist4h4,Prmt1
GO Biological Process	GO:0031497	chromatin assembly	58	4.50273e-34	5.78961e-30	9.98209e-32	2.16315	144.234	312	0.00656447	0.0141999	321	4.83597e-07	0.00621809	1.9371e-05	1.35607	75.2173	102	129	0.00817635	0.790698	IgG1_peaks_peak_10110,IgG1_peaks_peak_10543,IgG1_peaks_peak_10669,IgG1_peaks_peak_10670,IgG1_peaks_peak_10671,IgG1_peaks_peak_10673,IgG1_peaks_peak_10674,IgG1_peaks_peak_10675,IgG1_peaks_peak_10676,IgG1_peaks_peak_10677,IgG1_peaks_peak_10678,IgG1_peaks_peak_10679,IgG1_peaks_peak_11314,IgG1_peaks_peak_11381,IgG1_peaks_peak_11382,IgG1_peaks_peak_11383,IgG1_peaks_peak_11384,IgG1_peaks_peak_11385,IgG…	1700024P04Rik,Anp32b,Anp32e,Asf1a,Asf1b,Atrx,Bahcc1,Bahd1,Brd2,Cabin1,Cdkn2a,Cenpv,Chaf1a,Chaf1b,Daxx,Gm6970,H1f0,H1foo,H2afy,H2al2a,H3f3a,Hat1,Hells,Hira,Hist1h1b,Hist1h1c,Hist1h1d,Hist1h1e,Hist1h1t,Hist1h2ba,Hist1h2bb,Hist1h2bc,Hist1h2be,Hist1h2bf,Hist1h2bj,Hist1h2bk,Hist1h2bl,Hist1h2bn,Hist1h2bp,Hist1h2bq,Hist1h2br,Hist1h3b,Hist1h3c,Hist1h3e,Hist1h3f,Hist1h3g,Hist1h3h,Hist1h4a,Hist1h4b,Hist1h4…
GO Biological Process	GO:0006333	chromatin assembly or disassembly	60	1.37993e-33	1.77431e-29	2.95719e-31	2.04262	172.328	352	0.00784308	0.0160204	268	9.87584e-08	0.00126984	4.73819e-06	1.35336	85.7128	116	147	0.0092986	0.789116	IgG1_peaks_peak_10110,IgG1_peaks_peak_10334,IgG1_peaks_peak_10337,IgG1_peaks_peak_10339,IgG1_peaks_peak_10543,IgG1_peaks_peak_10669,IgG1_peaks_peak_10670,IgG1_peaks_peak_10671,IgG1_peaks_peak_10673,IgG1_peaks_peak_10674,IgG1_peaks_peak_10675,IgG1_peaks_peak_10676,IgG1_peaks_peak_10677,IgG1_peaks_peak_10678,IgG1_peaks_peak_10679,IgG1_peaks_peak_11314,IgG1_peaks_peak_11381,IgG1_peaks_peak_11382,IgG…	1700024P04Rik,Anp32b,Anp32e,Arid1a,Arid2,Asf1a,Asf1b,Atrx,Bahcc1,Bahd1,Brd2,Cabin1,Cdkn2a,Cebpg,Cenpv,Chaf1a,Chaf1b,Chd1,Chd3,Daxx,Gm6970,H1f0,H1foo,H2afy,H2al2a,H3f3a,Hat1,Hells,Hira,Hist1h1b,Hist1h1c,Hist1h1d,Hist1h1e,Hist1h1t,Hist1h2ba,Hist1h2bb,Hist1h2bc,Hist1h2be,Hist1h2bf,Hist1h2bj,Hist1h2bk,Hist1h2bl,Hist1h2bn,Hist1h2bp,Hist1h2bq,Hist1h2br,Hist1h3b,Hist1h3c,Hist1h3e,Hist1h3f,Hist1h3g,Hist1…
GO Biological Process	GO:0002709	regulation of T cell mediated immunity	67	4.2688e-30	5.48882e-26	8.19227e-28	2.39262	92.3672	221	0.00420386	0.0100583	385	2.02416e-06	0.0260266	6.76016e-05	1.50065	32.6525	49	56	0.00392786	0.875	IgG1_peaks_peak_1076,IgG1_peaks_peak_1078,IgG1_peaks_peak_1079,IgG1_peaks_peak_1080,IgG1_peaks_peak_1081,IgG1_peaks_peak_1082,IgG1_peaks_peak_1083,IgG1_peaks_peak_11995,IgG1_peaks_peak_11997,IgG1_peaks_peak_12064,IgG1_peaks_peak_12065,IgG1_peaks_peak_12066,IgG1_peaks_peak_12101,IgG1_peaks_peak_12129,IgG1_peaks_peak_1332,IgG1_peaks_peak_13355,IgG1_peaks_peak_13356,IgG1_peaks_peak_13496,IgG1_peaks_…	Arg1,Arid5a,Cd1d1,Cd24a,Ceacam1,Clec4g,Dusp22,Fadd,Fam49b,Fzd5,Gata3,H2-D1,H2-K1,H2-M3,H2-T23,Hfe,Hmgb1,Ifnb1,Il12a,Il12b,Il20rb,Il6,Il7r,Malt1,Nectin2,Nlrp3,Nod2,P2rx7,Pnp,Ppp3cb,Prkcz,Ptprc,Pvr,Ripk3,Rsad2,Sash3,Slamf1,Smad7,Spn,Stx7,Tbx21,Tnfsf4,Traf2,Traf6,Trpm4,Vsir,Xcl1,Zbtb1,Zp3
