## Supplemental Table 4 for "RIF1 integrates DNA repair and transcriptional requirements during the establishment of humoral immune responses"

### Sheet: Activated
ActBLIMP1	ActBLIMP1_DEGs48hUp	ActBLIMP1_DEGs48hUp_RIF1	ActBLIMP1_DEGs72hUp	ActBLIMP1_DEGs72hUp_RIF1	ActBLIMP1_DEGs96hUp	ActBLIMP1_DEGs96hUp_RIF1
Pls1			Qpctl	Qpctl	Qpctl	Qpctl
Lman1			Dennd5b	Dennd5b	Bcl2l1	Bcl2l1
Ddost			Kansl1l	Kansl1l	Cpeb3	Cpeb3
Ssr2					Rhobtb1	Rhobtb1
Edem3					Trib1	Trib1
Sec61a1					Dusp4	Dusp4
Tram1					Lax1	Lax1
Stt3a					Gnaz	Gnaz
Tram2					Trp53inp1	Trp53inp1
Man2a1					Eaf2	Dennd5b
Hspa13					Cacna1h
Hsp90b1					Dennd5b
Manf
Hspa5
Dnajc3
Mzb1
Slc33a1
Phlda1
Derl1
Chst11
B3gnt9
Zdhhc14
Bpgm
Qpctl
Irg1
Osgin1
JADE
Cbx4
Lrrc59
Prg2
Hdlbp
Bcl2l1
Txndc11
Tg
Cpeb3
Cnst
Ctsl
Rnf122
Rhobtb1
Vegfa
Wnt10a
Hapln4
Il10
Chid1
Pik3cg
Fndc3b
Dusp1
Trib1
Dusp4
Nck2
Tns3
Emilin1
Lax1
Evi5
Gnaz
Rasip1
Gnaq
Dab2ip
Trp53inp1
Ctla4
Lag3
Tmem66
Tigit
Enpp1
Ccrl2
Alcam
Atoh8
Eaf2
Gfi1
Ell2
Egr2
Irf4
Skil
Cacna1h
Slc7a5
Asph
Slc44a1
Slc6a9
Mcoln2
Atp6v0a1
6430548m08rik
Papln
1190002h23rik
Dennd5b
Slco5a1
Fam46c
Endou
Ankrd55
Sec11c
Glt8d1
Kansl1l
Fam117a
Ccdc107

### Sheet: Repressed
RepBLIMP1	RepBLIMP1_DEGs48hDown	RepBLIMP1_DEGs48hDown_RIF1	RepBLIMP1_DEGs72hDown	RepBLIMP1_DEGs72hDown_RIF1	RepBLIMP1_DEGs96hDown	RepBLIMP1_DEGs96hDown_RIF1
Slfn5	Btg1	Btg1	Haao	Haao	Tmsb4x	Tmsb4x
Parp3	Psrc1	Psrc1	Ncf1	Ncf1	Myo1e	Myo1e
Btg1	Myo1e	Myo1e	Aicda	Aicda	Gsn	Gsn
Psrc1	Gsn	Gsn	Cnpy3	Cnpy3	B3gnt5	B3gnt5
Evl	B3gnt5	B3gnt5	Ccl22	Gbp2	Rbm38	Rbm38
Tmsb4x	Sorl1	Sorl1	Gbp2	Arhgap24	Stx7	Stx7
Tnni2	Asap1	Asap1	Arhgap24	Nedd4	Ahnak	Ahnak
Rcsd1	Nedd4	Nedd4	Nedd4	Dapk2	Gbp2	Gbp2
Myo1e	Ptpn6	Cd22	Dapk2	Vrk2	Nedd4	Nedd4
Gsn	Cd22	Tmem229b	Ptpn6	Il10ra	Fgd2	Fgd2
Kynu	Tmem229b		Vrk2	Fcrl5	Hck	Hck
Plbd1	Pld4		Il10ra	Tlr1	Dapk2	Dapk2
Haao			Fcrl5	Gypc	Gimap7	Gimap7
B3gnt5			Tlr1	Cd86	Ptpn6	Sh2b3
Cnp			Gypc	Ccr7	Tnfaip8l2	Bank1
Rdh12			Cd86	Cd37	Sh2b3	Rasgrp1
Gns			Ccr7	Irf2bp2	Bank1	Tlr9
Aldh2			Cd37	Fam49a	Rasgrp1	Ackr2
Kmo			Tor3a		Tlr9	Il10ra
St3gal6			Irf2bp2		Ackr2	Cdh17
Hsd17b11			Pld4		Il10ra	Cd22
Hbb-b1			Fam49a		Cdh17	Fcrl5
Dtnbp1			Ms4a6c		Cd22	Tlr1
Vwa5a					Fcrl5	Gypc
Serpinb9					Tlr1	Ly86
H2-dmb2					Gypc	Sell
Mpeg1					Ly86	Cd86
Rbm38					Sell	Ccr7
Ncf1					Cd86	Cd37
Aicda					Ccr7	Notch2
Ifit3					Cd37	Klf2
Oas3					Tor3a	Id3
Cnpy3					Notch2	Tle3
Sorl1					Klf2	Hhex
Stx7					Aff3	Hvcn1
Napsa					Id3	Emid1
Asb2					Tle3
2001-03-01					Hhex
Ccl22					Hvcn1
Grn					Emid1
Ahnak					Pld4
Gbp2					Ms4a6c
Gapt
Gbp1
Sbk1
Shank1
Tespa1
Dtx4
Itpr1
Arhgap24
Asap1
Nedd4
Fgd2
Traf5
Pik3c2b
Ifi203
Hck
Ksr1
Dapk2
Gimap7
Rp2h
Ptpn6
Nckipsd
Arhgap17
Prkcb
Tnfaip8l2
Pstpip1
Sh2b3
Bank1
Vrk2
Rasgrp1
Ccdc50
Tlr9
Ackr2
Il10ra
Itgam
Cdh17
Cd22
Fcrl5
Tlr1
Gypc
Ly86
Sell
Cd86
Ccr7
Cd37
Tor3a
Notch2
Spib
Klf2
Aff3
Pax5
Id3
Dek
Gfi1b
Bcl11a
Zeb2
Tle3
Ciita
Hhex
Irf2bp2
Slc37a2
Hvcn1
Abca3
Ac159305.1
Tmem229b
Emid1
Pld4
Fam49a
1700021k19rik
Ercc6l2
Fam43a
Susd3
9030625a04rik
Nm_001170853
Nm_172887
Gramd1b
Ms4a6c
Dennd4b
Fam111a
Ms4a4c
